# Gut microbiota alterations due to fecal transplant

**DOI:** 10.1101/2020.07.31.231233

**Authors:** Evgenii I. Olekhnovich, Artem B. Ivanov, Vladimir I. Ulyantsev, Elena N. Ilina

## Abstract

**Background:** Fecal microbiota transplantation (FMT) is currently used to treat recurrent clostridial colitis and other diseases. However, neither the therapeutic mechanism of the FMT nor the mechanism that allows the donor bacteria to colonize the intestine of the recipient has yet been described. Moreover, FMT is a great model for studying the ecology of host-associated microbial communities. This creates the need for experimentation with approaches to metagenomic data analysis which may be useful to the interpretation of observed biological phenomena.

**Methods:** Here the RECAST (Recipient intestinE Colonisation AnalysiS Tool) computational approach is presented, which is based on the shotgun reads sorting process in accordance with their origin in recipient metagenome. Using the RECAST algorithm, taxonomic/functional annotation, and machine learning, the shotgun metagenomic data from three FMT studies including healthy volunteers, patients with clostridial colitis and metabolic syndrome were analyzed.

**Results:** According to the analysis results, the colonizing and remaining microbial diversity in the post-FMT recipient metagenomic samples is clearly separated from the non-colonizers and lost. It is well explained by higher relative abundance in donor/pre-FMT recipient, Human Microbiome project metagenomes, and taxonomy. Moreover, the colonizing and remaining microbes are associated with lantibiotic and tetracyclines resistance genes.

**Conclusion:** Based on obtained results, the previously proposed “core” human gut microbiome concept may be elaborated. The top microbes of gut microbiota form “cores”, which, moreover, are mutually integrable between humans. Also, we assume that redistribution of microbial diversity in post-FMT recipients’ metagenomes is due to competition of donor/recipient microbes and to host immunity. The associations of top gut microbes with lantibiotic/antibiotic resistance can be related to gut microbiota colonization resistance phenomena or anthropogenic impact.
