## Supplementary tables for "Gut microbiota alterations due to fecal transplant"

### Sheet: Table S1
Bacterial genomes used for sorting algorithm testing.
Bacterial species	GenBank accession	Genome length, bp
Acidaminococcus fermentans DSM 20731	NC_013740.1	2329769
Akkermansia muciniphila ATCC BAA-835	NC_010655.1	2664102
Bacteroides caccae strain ATCC 43185	NZ_CP022412.2	4570803
Bacteroides ovatus strain ATCC 8483	NZ_CP012938.1	6472489
Bifidobacterium adolescentis ATCC 15703	NC_008618.1	2089645
Bifidobacterium animalis subsp. lactis DSM 10140	NC_012815.1	1938483
Bifidobacterium bifidum PRL2010	NC_014638.1	2214656
Bifidobacterium pseudocatenulatum DSM 20438	NZ_AP012330.1	2313752
[Clostridium] bolteae 90A9	NZ_KB851182.1	6377378
Escherichia coli str. K-12 substr. DH10B	NC_010473.1	4686137
[Eubacterium] rectale ATCC 33656	NC_012781.1	3449685
Lactobacillus acidophilus NCFM	NC_006814.3	1993560
Lactobacillus johnsonii NCC 533	NC_005362.1	1992676
Lactobacillus reuteri DSM 20016	NC_009513.1	1999618
Roseburia hominis A2-183	NC_015977.1	3592125

### Sheet: Table S2
Summary data about the donors and recipients across datasets.
Sample	Subject	Dataset	Status	Donor	Time
bugkiller-11-0-0	bugkiller	VOIGT15	Healthy	NA	0
bugkiller-11-2-0	bugkiller	VOIGT15	Healthy	NA	2
bugkiller-11-392-1	bugkiller	VOIGT15	Healthy	NA	392
bugkiller-11-60-0	bugkiller	VOIGT15	Healthy	NA	60
bugkiller-11-600-0	bugkiller	VOIGT15	Healthy	NA	600
bugkiller-11-7-0	bugkiller	VOIGT15	Healthy	NA	7
bugkiller-11-773-0	bugkiller	VOIGT15	Healthy	NA	773
daisy-11-0-0	daisy	VOIGT15	Healthy	NA	0
daisy-11-2-0	daisy	VOIGT15	Healthy	NA	2
daisy-11-60-0	daisy	VOIGT15	Healthy	NA	60
daisy-11-7-0	daisy	VOIGT15	Healthy	NA	7
DS01	DS	LEE17	Donor	NA	NA
DS02	DS	LEE17	Donor	NA	NA
DS03	DS	LEE17	Donor	NA	NA
DS04	DS	LEE17	Donor	NA	NA
FAT_006-22-0-0	FAT_006	VRIEZE12	Allogenic	FAT_DON_11	0
FAT_006-22-14-0	FAT_006	VRIEZE12	Allogenic	FAT_DON_11	14
FAT_006-22-2-0	FAT_006	VRIEZE12	Allogenic	FAT_DON_11	2
FAT_006-22-42-0	FAT_006	VRIEZE12	Allogenic	FAT_DON_11	42
FAT_006-22-84-0	FAT_006	VRIEZE12	Allogenic	FAT_DON_11	84
FAT_008-22-0-0	FAT_008	VRIEZE12	Allogenic	FAT_DON_11	0
FAT_008-22-14-0	FAT_008	VRIEZE12	Allogenic	FAT_DON_11	14
FAT_008-22-2-0	FAT_008	VRIEZE12	Allogenic	FAT_DON_11	2
FAT_008-22-42-0	FAT_008	VRIEZE12	Allogenic	FAT_DON_11	42
FAT_008-22-84-0	FAT_008	VRIEZE12	Allogenic	FAT_DON_11	84
FAT_010-22-0-0	FAT_010	VRIEZE12	Autologous	NA	0
FAT_010-22-14-0	FAT_010	VRIEZE12	Autologous	NA	14
FAT_010-22-2-0	FAT_010	VRIEZE12	Autologous	NA	2
FAT_010-22-42-0	FAT_010	VRIEZE12	Autologous	NA	42
FAT_010-22-84-0	FAT_010	VRIEZE12	Autologous	NA	84
FAT_012-22-0-0	FAT_012	VRIEZE12	Allogenic	FAT_DON_8	0
FAT_012-22-14-0	FAT_012	VRIEZE12	Allogenic	FAT_DON_8	14
FAT_012-22-2-0	FAT_012	VRIEZE12	Allogenic	FAT_DON_8	2
FAT_012-22-42-0	FAT_012	VRIEZE12	Allogenic	FAT_DON_8	42
FAT_012-22-84-0	FAT_012	VRIEZE12	Allogenic	FAT_DON_8	84
FAT_014-22-0-0	FAT_014	VRIEZE12	Autologous	NA	0
FAT_014-22-14-0	FAT_014	VRIEZE12	Autologous	NA	14
FAT_014-22-2-0	FAT_014	VRIEZE12	Autologous	NA	2
FAT_014-22-42-0	FAT_014	VRIEZE12	Autologous	NA	42
FAT_014-22-84-0	FAT_014	VRIEZE12	Autologous	NA	84
FAT_015-22-0-0	FAT_015	VRIEZE12	Allogenic	FAT_DON_11	0
FAT_015-22-14-0	FAT_015	VRIEZE12	Allogenic	FAT_DON_11	14
FAT_015-22-2-0	FAT_015	VRIEZE12	Allogenic	FAT_DON_11	2
FAT_015-22-42-0	FAT_015	VRIEZE12	Allogenic	FAT_DON_11	42
FAT_015-22-84-0	FAT_015	VRIEZE12	Allogenic	FAT_DON_11	84
FAT_017-22-0-0	FAT_017	VRIEZE12	Autologous	NA	0
FAT_017-22-14-0	FAT_017	VRIEZE12	Autologous	NA	14
FAT_017-22-2-0	FAT_017	VRIEZE12	Autologous	NA	2
FAT_017-22-42-0	FAT_017	VRIEZE12	Autologous	NA	42
FAT_017-22-84-0	FAT_017	VRIEZE12	Autologous	NA	84
FAT_020-22-0-0	FAT_020	VRIEZE12	Allogenic	FAT_DON_19	0
FAT_020-22-14-0	FAT_020	VRIEZE12	Allogenic	FAT_DON_19	14
FAT_020-22-2-0	FAT_020	VRIEZE12	Allogenic	FAT_DON_19	2
FAT_020-22-42-0	FAT_020	VRIEZE12	Allogenic	FAT_DON_19	42
FAT_020-22-84-0	FAT_020	VRIEZE12	Allogenic	FAT_DON_19	84
FAT_023-22-0-0	FAT_023	VRIEZE12	Autologous	NA	0
FAT_023-22-14-0	FAT_023	VRIEZE12	Autologous	NA	14
FAT_023-22-2-0	FAT_023	VRIEZE12	Autologous	NA	2
FAT_023-22-42-0	FAT_023	VRIEZE12	Autologous	NA	42
FAT_023-22-84-0	FAT_023	VRIEZE12	Autologous	NA	84
FAT_024-22-0-0	FAT_024	VRIEZE12	Autologous	NA	0
FAT_024-22-14-0	FAT_024	VRIEZE12	Autologous	NA	14
FAT_024-22-2-0	FAT_024	VRIEZE12	Autologous	NA	2
FAT_024-22-42-0	FAT_024	VRIEZE12	Autologous	NA	42
FAT_024-22-84-0	FAT_024	VRIEZE12	Autologous	NA	84
FAT_DON_11-22-0-4	FAT_DON_11	VRIEZE12	Donor	NA	NA
FAT_DON_11-22-0-5	FAT_DON_11	VRIEZE12	Donor	NA	NA
FAT_DON_11-22-0-6	FAT_DON_11	VRIEZE12	Donor	NA	NA
FAT_DON_11-22-pooled	FAT_DON_11	VRIEZE12	Donor	NA	NA
FAT_DON_19-22-0-0	FAT_DON_19	VRIEZE12	Donor	NA	NA
FAT_DON_8-22-0-0	FAT_DON_8	VRIEZE12	Donor	NA	NA
peacemaker-11-0-0	peacemaker	VOIGT15	Healthy	NA	0
peacemaker-11-2-0	peacemaker	VOIGT15	Healthy	NA	2
peacemaker-11-392-1	peacemaker	VOIGT15	Healthy	NA	392
peacemaker-11-60-0	peacemaker	VOIGT15	Healthy	NA	60
peacemaker-11-600-0	peacemaker	VOIGT15	Healthy	NA	600
peacemaker-11-7-0	peacemaker	VOIGT15	Healthy	NA	7
peacemaker-11-773-0	peacemaker	VOIGT15	Healthy	NA	773
R01_Pre	R01	LEE17	Allogenic	DS01	0
R01_W4	R01	LEE17	Allogenic	DS01	28
R01_W8	R01	LEE17	Allogenic	DS01	56
R02_Pre	R02	LEE17	Allogenic	DS04	0
R02_W4	R02	LEE17	Allogenic	DS04	28
R02_W8	R02	LEE17	Allogenic	DS04	56
scavenger-11-0-0	scavenger	VOIGT15	Healthy	NA	0
scavenger-11-2-0	scavenger	VOIGT15	Healthy	NA	2
scavenger-11-392-0	scavenger	VOIGT15	Healthy	NA	392
scavenger-11-60-0	scavenger	VOIGT15	Healthy	NA	60
scavenger-11-7-0	scavenger	VOIGT15	Healthy	NA	7
SPB_T21	V1	SPB18	Allogenic	SPB_T43	0
SPB_T23	V1	SPB18	Allogenic	SPB_T43	5
SPB_T25	V1	SPB18	Allogenic	SPB_T43	30
SPB_T27	V1	SPB18	Allogenic	SPB_T43	45
SPB_T29	V1	SPB18	Allogenic	SPB_T43	75
SPB_T30	V1	SPB18	Allogenic	SPB_T43	300
SPB_T31	V2	SPB18	Allogenic	SPB_T43	0
SPB_T33	V2	SPB18	Allogenic	SPB_T43	5
SPB_T35	V2	SPB18	Allogenic	SPB_T43	30
SPB_T36	V2	SPB18	Allogenic	SPB_T43	300
SPB_T37	V3	SPB18	Allogenic	SPB_T43	0
SPB_T39	V3	SPB18	Allogenic	SPB_T43	5
SPB_T41	V3	SPB18	Allogenic	SPB_T43	30
SPB_T42	V3	SPB18	Allogenic	SPB_T43	300
SPB_T43	Donor	SPB18	Donor	NA	0
SPB_T44	Donor	SPB18	Donor	NA	385
SPB_T45	Donor	SPB18	Donor	NA	193
tigress-11-0-0	tigress	VOIGT15	Healthy	NA	0
tigress-11-2-0	tigress	VOIGT15	Healthy	NA	2
tigress-11-60-0	tigress	VOIGT15	Healthy	NA	60
tigress-11-7-0	tigress	VOIGT15	Healthy	NA	7

### Sheet: Table S3
Metagenomic data preprocessing statistics.
Sample	Dataset	N raw reads	N preproc reads	% of human reads
DS01	CDI	43132762	38546012	0.212467
DS02	CDI	74987172	68636004	0.056632
DS03	CDI	54720964	50569522	0.225531
DS04	CDI	55924436	51489804	0.12298
R01_Pre	CDI	75989730	65191334	0.0825379
R01_W4	CDI	48845724	45546544	0.00553689
R01_W8	CDI	48213880	45407844	0.0104156
R02_Pre	CDI	38100672	6806446	78.7317
R02_W4	CDI	60243968	52809444	0.0853701
R02_W8	CDI	72059190	64731658	4.39357
SPB_T21	HEALTHY	33677688	19624936	0.00648113
SPB_T23	HEALTHY	25527170	24865600	0.0636217
SPB_T25	HEALTHY	22038672	13311368	0.0112523
SPB_T27	HEALTHY	23291320	22643010	0.11331
SPB_T29	HEALTHY	20560596	11210004	0.0301247
SPB_T30	HEALTHY	19196886	9337244	0.00674672
SPB_T31	HEALTHY	21848904	7803482	0.00345987
SPB_T33	HEALTHY	24799074	24147358	0.0171418
SPB_T35	HEALTHY	22037026	11061426	0.0271139
SPB_T36	HEALTHY	18729928	8025686	0.0586273
SPB_T37	HEALTHY	26932532	13785998	0.0229311
SPB_T39	HEALTHY	24657072	23525858	2.21833
SPB_T41	HEALTHY	26725410	15307004	0.0146839
SPB_T42	HEALTHY	20428504	12514654	0.0263781
SPB_T43	HEALTHY	22397374	12926698	0.0215322
SPB_T44	HEALTHY	24044408	10959678	0.0108021
SPB_T45	HEALTHY	19199628	9811444	0.435119
FAT_006-22-0-0	MS	68532046	60580250	1.6507e-05
FAT_006-22-14-0	MS	35608508	31523572	6.9789e-05
FAT_006-22-2-0	MS	35092868	31559646	5.06976e-05
FAT_006-22-42-0	MS	59412798	56481712	0.000177048
FAT_006-22-84-0	MS	22015866	20684152	7.73538e-05
FAT_008-22-0-0	MS	43924456	39550836	1.51703e-05
FAT_008-22-14-0	MS	66139970	60059804	6.99302e-05
FAT_008-22-2-0	MS	60869814	57404234	4.87769e-05
FAT_008-22-42-0	MS	50065454	46841132	5.97765e-05
FAT_008-22-84-0	MS	38246622	33992552	5.88364e-06
FAT_010-22-0-0	MS	48808726	44284806	2.25811e-05
FAT_010-22-14-0	MS	59678624	55523828	1.80103e-05
FAT_010-22-2-0	MS	93291106	88116084	9.75984e-05
FAT_010-22-42-0	MS	65506454	61525212	2.27549e-05
FAT_010-22-84-0	MS	47972312	45017196	8.88549e-06
FAT_012-22-0-0	MS	81957888	78315838	0.00268393
FAT_012-22-14-0	MS	86642898	82727182	0.000437581
FAT_012-22-2-0	MS	60871360	54666386	0.000662194
FAT_012-22-42-0	MS	52698196	49957838	0.000224189
FAT_012-22-84-0	MS	51865662	47367198	0.000160448
FAT_014-22-0-0	MS	38778450	35581722	0.00309138
FAT_014-22-14-0	MS	50978224	46137244	0.00102302
FAT_014-22-2-0	MS	36657142	35260754	0.000102096
FAT_014-22-42-0	MS	77640230	74481210	0.000212134
FAT_014-22-84-0	MS	49593776	44931730	8.90239e-06
FAT_015-22-0-0	MS	64857216	62047988	0.0029299
FAT_015-22-14-0	MS	48161262	43611288	0.000330189
FAT_015-22-2-0	MS	73080990	69547774	0.00016104
FAT_015-22-42-0	MS	79774338	74726898	9.09979e-05
FAT_015-22-84-0	MS	46153918	43185338	0.000282502
FAT_017-22-0-0	MS	52059442	48854396	5.73131e-05
FAT_017-22-14-0	MS	37685646	35711958	0.000100806
FAT_017-22-2-0	MS	40661582	38675768	0.00012928
FAT_017-22-42-0	MS	47773612	45090428	3.99198e-05
FAT_017-22-84-0	MS	35480074	31971396	0.000781943
FAT_020-22-0-0	MS	56216746	52970882	5.28592e-05
FAT_020-22-14-0	MS	79259040	75000968	0.000133331
FAT_020-22-2-0	MS	40032410	35830116	6.69827e-05
FAT_020-22-42-0	MS	20160354	17665070	0
FAT_020-22-84-0	MS	95596182	91372134	0.000151031
FAT_023-22-0-0	MS	20715338	17744178	0.00271631
FAT_023-22-14-0	MS	75371146	71770250	0.000189493
FAT_023-22-2-0	MS	39516360	36334072	0.00165132
FAT_023-22-42-0	MS	92228104	87039414	0.000202207
FAT_023-22-84-0	MS	61525036	58310046	0.000202366
FAT_024-22-0-0	MS	44437482	42461872	0.000259055
FAT_024-22-14-0	MS	65509034	62715090	0.000124372
FAT_024-22-2-0	MS	17049192	16330298	3.67415e-05
FAT_024-22-42-0	MS	76647738	73058652	3.01128e-05
FAT_024-22-84-0	MS	51001996	49015860	0.000510036
FAT_DON_11-22-0-4	MS	47279990	45160198	0.000150575
FAT_DON_11-22-0-5	MS	64103388	61298550	4.56781e-05
FAT_DON_11-22-0-6	MS	51051926	48622066	9.46072e-05
FAT_DON_11-22-pooled	MS	162435304	155080814	9.15651e-05
FAT_DON_19-22-0-0	MS	57130188	51589986	1.93836e-05
FAT_DON_8-22-0-0	MS	62050356	58605600	5.11896e-05
bugkiller-11-0-0	CONTROL	51132678	50017582	0.121713
bugkiller-11-2-0	CONTROL	64753046	62879912	0.00131996
bugkiller-11-392-1	CONTROL	57639290	55985108	0.00191833
bugkiller-11-60-0	CONTROL	48619632	47556644	0.00536174
bugkiller-11-600-0	CONTROL	34277320	32165380	0.000696396
bugkiller-11-7-0	CONTROL	125279690	121518272	0.0683364
bugkiller-11-773-0	CONTROL	72866084	70090320	0.000776135
daisy-11-0-0	CONTROL	60683166	59075276	0.000663556
daisy-11-2-0	CONTROL	46223098	44100192	0.00348286
daisy-11-60-0	CONTROL	55779562	53122710	0.00274828
daisy-11-7-0	CONTROL	37807898	36075598	0.0116298
peacemaker-11-0-0	CONTROL	138556286	133913652	0.00786266
peacemaker-11-2-0	CONTROL	105268412	102770420	0.000356132
peacemaker-11-392-1	CONTROL	62292026	59548476	0.000785908
peacemaker-11-60-0	CONTROL	82640218	79669514	0.00635083
peacemaker-11-600-0	CONTROL	54215102	52950076	2.644e-05
peacemaker-11-7-0	CONTROL	137795942	130668014	0.00414468
peacemaker-11-773-0	CONTROL	84879622	81470814	0.00104822
scavenger-11-0-0	CONTROL	120052554	115509584	0.000708161
scavenger-11-2-0	CONTROL	13704064	13272064	0.00928179
scavenger-11-392-0	CONTROL	38196722	36956886	0.000259761
scavenger-11-60-0	CONTROL	115830052	113991086	0.000159661
scavenger-11-7-0	CONTROL	167989212	160416914	0.00257822
tigress-11-0-0	CONTROL	66087838	62505388	0.00054075
tigress-11-2-0	CONTROL	23863232	22908420	0.000323024
tigress-11-60-0	CONTROL	54642784	51827334	0.000706186
tigress-11-7-0	CONTROL	53363144	52140422	0.00034522

### Sheet: Table S4
KEGG orthology groups are differentially abundant between the settle and not settle “basket” categories.
The status column correspond to KO associations with “basket” categories.
ko	effect_size	status	name
K20492	4.98079	settle	lantibiotic transport system permease protein
K20491	4.51697	settle	lantibiotic transport system permease protein
K18220	4.25649	settle	ribosomal protection tetracycline resistance protein
K06132	4.25499	settle	cardiolipin synthase C [EC:2.7.8.-]
K08744	3.80972	settle	cardiolipin synthase (CMP-forming) [EC:2.7.8.41]
K20490	3.58102	settle	lantibiotic transport system ATP-binding protein
K02439	3.54407	settle	thiosulfate sulfurtransferase [EC:2.8.1.1]
K20488	3.4309	settle	two-component system, OmpR family, lantibiotic biosynthesis response regulator NisR/SpaR
K20487	3.38578	settle	two-component system, OmpR family, lantibiotic biosynthesis sensor histidine kinase NisK/SpaK [EC:2.7.13.3]
K18214	3.01407	settle	MFS transporter, DHA3 family, tetracycline resistance protein
K19545	2.9401	settle	lincosamide nucleotidyltransferase A/C/D/E
K19157	2.93013	settle	mRNA interferase YafQ [EC:3.1.-.-]
K19310	2.90621	settle	bacitracin transport system permease protein
K05303	2.80209	settle	macrocin O-methyltransferase
K05995	2.73411	settle	dipeptidase E
K21746	2.57725	settle	AraC family transcriptional regulator, reactive chlorine species (RCS)-specific activator of rcl operon
K19299	2.54181	settle	aminoglycoside 3'-phosphotransferase III [EC:2.7.1.95]
K02315	2.43834	settle	DNA replication protein DnaC
K09974	2.38326	settle	hypothetical protein
K07473	2.35957	settle	DNA-damage-inducible protein J
K02278	2.35833	settle	prepilin peptidase CpaA
K07813	2.35533	settle	accessory gene regulator B
K18350	2.32829	settle	two-component system, OmpR family, sensor histidine kinase VanS [EC:2.7.13.3]
K05593	2.30094	settle	aminoglycoside 6-adenylyltransferase
K06937	2.29542	settle	7,8-dihydro-6-hydroxymethylpterin dimethyltransferase [EC:2.1.1.-]
K00561	2.25562	settle	rRNA (adenine-N6-)-methyltransferase
K02759	2.25206	settle	PTS system, cellobiose-specific IIA component [EC:2.7.1.196 2.7.1.205]
K07469	2.2329	settle	aldehyde dehydrogenase (FAD-independent)
K02760	2.2123	settle	PTS system, cellobiose-specific IIB component [EC:2.7.1.196 2.7.1.205]
K07713	2.14241	settle	two-component system, NtrC family, response regulator HydG
K18640	2.12702	settle	plasmid segregation protein ParM
K18349	2.08879	settle	two-component system, OmpR family, response regulator VanR
K17195	2.06141	settle	D-allulose-6-phosphate 3-epimerase [EC:5.1.3.-]
K03480	2.05147	settle	transcriptional antiterminator
K19309	2.02222	settle	bacitracin transport system ATP-binding protein
K01198	2.00971	settle	xylan 1,4-beta-xylosidase [EC:3.2.1.37]
K05847	-2.00216	not settle	osmoprotectant transport system ATP-binding protein
K01436	-2.00604	not settle	aminoacylase
K15555	-2.01028	not settle	sulfonate transport system ATP-binding protein [EC:3.6.3.-]
K07031	-2.02331	not settle	D-glycero-alpha-D-manno-heptose-7-phosphate kinase [EC:2.7.1.168]
K19159	-2.02845	not settle	antitoxin YefM
K01118	-2.03934	not settle	FMN-dependent NADH-azoreductase
K01821	-2.04499	not settle	4-oxalocrotonate tautomerase [EC:5.3.2.6]
K03328	-2.04879	not settle	polysaccharide transporter, PST family
K06908	-2.06125	not settle	uncharacterized protein
K05988	-2.09134	not settle	dextranase [EC:3.2.1.11]
K00547	-2.12602	not settle	homocysteine S-methyltransferase [EC:2.1.1.10]
K10824	-2.18045	not settle	nickel transport system ATP-binding protein [EC:3.6.3.24]
K02552	-2.21516	not settle	menaquinone-specific isochorismate synthase [EC:5.4.4.2]
K01429	-2.25651	not settle	urease subunit beta [EC:3.5.1.5]
K00042	-2.27426	not settle	2-hydroxy-3-oxopropionate reductase [EC:1.1.1.60]
K03620	-2.33005	not settle	Ni/Fe-hydrogenase 1 B-type cytochrome subunit
K00065	-2.33414	not settle	2-deoxy-D-gluconate 3-dehydrogenase [EC:1.1.1.125]
K03533	-2.34169	not settle	TorA specific chaperone
K01916	-2.37798	not settle	NAD+ synthase [EC:6.3.1.5]
K11179	-2.40277	not settle	tRNA 2-thiouridine synthesizing protein E [EC:2.8.1.-]
K13252	-2.44105	not settle	putrescine carbamoyltransferase [EC:2.1.3.6]
K03647	-2.44979	not settle	protein involved in ribonucleotide reduction
K04767	-2.50462	not settle	acetoin utilization protein AcuB
K05816	-2.56582	not settle	sn-glycerol 3-phosphate transport system ATP-binding protein [EC:3.6.3.20]
K08297	-2.57076	not settle	crotonobetainyl-CoA dehydrogenase
K02446	-2.57457	not settle	fructose-1,6-bisphosphatase II [EC:3.1.3.11]
K02248	-2.58986	not settle	competence protein ComGF
K08969	-2.59773	not settle	aminotransferase [EC:2.6.1.-]
K02567	-2.60948	not settle	periplasmic nitrate reductase NapA [EC:1.7.99.4]
K02116	-2.62309	not settle	ATP synthase protein I
K07272	-2.63187	not settle	polysaccharide biosynthesis protein
K08352	-2.64211	not settle	thiosulfate reductase / polysulfide reductase chain A
K03758	-2.64923	not settle	arginine:ornithine antiporter
K02246	-2.65423	not settle	competence protein ComGD
K09124	-2.69485	not settle	hypothetical protein
K01879	-2.7653	not settle	glycyl-tRNA synthetase beta chain [EC:6.1.1.14]
K01758	-2.77372	not settle	cystathionine gamma-lyase [EC:4.4.1.1]
K09685	-2.7841	not settle	purine operon repressor
K00355	-2.79119	not settle	NAD(P)H dehydrogenase (quinone) [EC:1.6.5.2]
K00009	-2.79516	not settle	mannitol-1-phosphate 5-dehydrogenase [EC:1.1.1.17]
K20765	-2.80693	not settle	6-oxocamphor hydrolase [EC:3.7.1.18]
K03969	-2.83327	not settle	phage shock protein A
K01531	-2.83553	not settle	Mg2+-importing ATPase
K01426	-2.85851	not settle	amidase [EC:3.5.1.4]
K01226	-2.88992	not settle	trehalose-6-phosphate hydrolase [EC:3.2.1.93]
K18888	-2.89325	not settle	ATP-binding cassette, subfamily B, multidrug efflux pump
K08298	-2.90756	not settle	crotonobetainyl-CoA:carnitine CoA-transferase
K16301	-2.94796	not settle	deferrochelatase/peroxidase EfeB [EC:1.11.1.-]
K01597	-2.94974	not settle	diphosphomevalonate decarboxylase [EC:4.1.1.33]
K07552	-2.97584	not settle	MFS transporter, DHA1 family, bicyclomycin/chloramphenicol
K03095	-2.99149	not settle	SprT-like protein
K02193	-2.9936	not settle	heme exporter protein A [EC:3.6.3.41]
K07812	-3.01004	not settle	trimethylamine-N-oxide reductase (cytochrome c) 2
K03089	-3.01894	not settle	RNA polymerase sigma-32 factor
K07308	-3.02606	not settle	anaerobic dimethyl sulfoxide reductase subunit C (DMSO reductase anchor subunit)
K07309	-3.06921	not settle	Tat-targeted selenate reductase subunit YnfE [EC:1.97.1.9]
K09773	-3.12258	not settle	hypothetical protein
K03833	-3.12651	not settle	selenocysteine-specific elongation factor
K07707	-3.13308	not settle	two-component system, AgrA family, response regulator AgrA
K07334	-3.21968	not settle	proteic killer suppression protein
K03713	-3.22267	not settle	MerR family transcriptional regulator, glutamine synthetase
K01101	-3.24455	not settle	4-nitrophenyl phosphatase [EC:3.1.3.41]
K02198	-3.24999	not settle	cytochrome c-type biogenesis protein CcmF
K18887	-3.27171	not settle	ATP-binding cassette, subfamily B, multidrug efflux pump
K06962	-3.29621	not settle	uncharacterized protein
K00938	-3.29904	not settle	phosphomevalonate kinase [EC:2.7.4.2]
K11209	-3.32635	not settle	GST-like protein
K06948	-3.37147	not settle	30S ribosome assembly GTPase
K01674	-3.39211	not settle	carbonic anhydrase [EC:4.2.1.1]
K21064	-3.41669	not settle	5-amino-6-(5-phospho-D-ribitylamino)uracil phosphatase [EC:3.1.3.104]
K00054	-3.41901	not settle	hydroxymethylglutaryl-CoA reductase [EC:1.1.1.88]
K12556	-3.42527	not settle	penicillin-binding protein 2X [EC:2.3.2.-]
K00632	-3.42705	not settle	acetyl-CoA acyltransferase [EC:2.3.1.16]
K06896	-3.49226	not settle	maltose 6'-phosphate phosphatase [EC:3.1.3.90]
K12555	-3.49642	not settle	penicillin-binding protein 2A [EC:2.4.1.129 2.3.2.-]
K01286	-3.51186	not settle	D-alanyl-D-alanine carboxypeptidase
K11144	-3.51927	not settle	primosomal protein DnaI
K05781	-3.52517	not settle	putative phosphonate transport system ATP-binding protein
K02768	-3.53517	not settle	PTS system, fructose-specific IIA component [EC:2.7.1.202]
K13953	-3.54591	not settle	alcohol dehydrogenase, propanol-preferring [EC:1.1.1.1]
K00687	-3.54726	not settle	penicillin-binding protein 2B [EC:2.3.2.-]
K02242	-3.55051	not settle	competence protein ComFC
K14983	-3.55574	not settle	two-component system, OmpR family, response regulator CiaR
K07586	-3.56963	not settle	hypothetical protein
K09767	-3.65236	not settle	hypothetical protein
K07498	-3.74972	not settle	putative transposase
K01281	-3.76814	not settle	X-Pro dipeptidyl-peptidase
K06198	-3.77546	not settle	competence protein CoiA
K03693	-3.77562	not settle	penicillin-binding protein
K16509	-3.78863	not settle	regulatory protein spx
K01467	-3.79824	not settle	beta-lactamase class C [EC:3.5.2.6]
K02821	-3.80517	not settle	PTS system, ascorbate-specific IIA component [EC:2.7.1.194]
K06286	-3.81365	not settle	septation ring formation regulator
K07104	-3.85233	not settle	catechol 2,3-dioxygenase [EC:1.13.11.2]
K21567	-3.85528	not settle	ferredoxin/flavodoxin---NADP+ reductase [EC:1.18.1.2 1.19.1.1]
K22044	-3.89717	not settle	moderate conductance mechanosensitive channel
K02244	-3.91396	not settle	competence protein ComGB
K01575	-3.92941	not settle	acetolactate decarboxylase [EC:4.1.1.5]
K02236	-3.9491	not settle	leader peptidase (prepilin peptidase) / N-methyltransferase
K22015	-3.95564	not settle	formate dehydrogenase (acceptor) [EC:1.17.99.7]
K02195	-4.02452	not settle	heme exporter protein C
K05568	-4.0273	not settle	multicomponent Na+:H+ antiporter subunit D
K09698	-4.07039	not settle	nondiscriminating glutamyl-tRNA synthetase [EC:6.1.1.24]
K06878	-4.08835	not settle	tRNA-binding protein
K00383	-4.11667	not settle	glutathione reductase (NADPH) [EC:1.8.1.7]
K01772	-4.11742	not settle	ferrochelatase [EC:4.99.1.1]
K11041	-4.17538	not settle	exfoliative toxin A/B
K02240	-4.19401	not settle	competence protein ComFA
K02086	-4.20946	not settle	DNA replication protein
K08986	-4.22113	not settle	putative membrane protein
K07652	-4.22584	not settle	two-component system, OmpR family, sensor histidine kinase VicK [EC:2.7.13.3]
K04086	-4.24733	not settle	ATP-dependent Clp protease ATP-binding subunit ClpL
K00564	-4.31352	not settle	ribosomal RNA small subunit methyltransferase C
K02243	-4.32775	not settle	competence protein ComGA
K12296	-4.33853	not settle	competence protein ComX
K05786	-4.35759	not settle	chloramphenicol-sensitive protein RarD
K04026	-4.35813	not settle	ethanolamine utilization protein EutL
K05823	-4.44884	not settle	N-acetyldiaminopimelate deacetylase [EC:3.5.1.47]
K03930	-4.48406	not settle	putative tributyrin esterase
K16169	-4.48551	not settle	xanthine permease
K07305	-4.53299	not settle	peptide-methionine (R)-S-oxide reductase
K06193	-4.55138	not settle	PhnA protein
K08643	-4.56047	not settle	zinc metalloprotease ZmpB
K09155	-4.56054	not settle	hypothetical protein
K03667	-4.80202	not settle	ATP-dependent HslUV protease ATP-binding subunit HslU
K05540	-4.81372	not settle	tRNA-dihydrouridine synthase B
K01261	-4.82029	not settle	glutamyl aminopeptidase
K07224	-4.86733	not settle	putative lipoprotein
K07668	-4.98844	not settle	two-component system, OmpR family, response regulator VicR
K22457	-5.05304	not settle	asparagine---oxo-acid transaminase [EC:2.6.1.14]
K12997	-5.10125	not settle	rhamnosyltransferase [EC:2.4.1.-]
K02822	-5.16447	not settle	PTS system, ascorbate-specific IIB component [EC:2.7.1.194]
K00364	-5.17725	not settle	GMP reductase [EC:1.7.1.7]
K18692	-5.18288	not settle	ATP-dependent RNA helicase CshB [EC:3.6.4.13]
K03740	-5.18635	not settle	D-alanine transfer protein
K03739	-5.20445	not settle	membrane protein involved in D-alanine export
K03367	-5.2107	not settle	D-alanine--poly(phosphoribitol) ligase subunit 1 [EC:6.1.1.13]
K07029	-5.23578	not settle	diacylglycerol kinase (ATP) [EC:2.7.1.107]
K03346	-5.26518	not settle	replication initiation and membrane attachment protein
K11617	-5.26659	not settle	two-component system, NarL family, sensor histidine kinase LiaS [EC:2.7.13.3]
K05362	-5.27603	not settle	UDP-N-acetylmuramoyl-L-alanyl-D-glutamate-L-lysine ligase [EC:6.3.2.7]
K17758	-5.33812	not settle	ADP-dependent NAD(P)H-hydrate dehydratase [EC:4.2.1.136]
K03475	-5.33976	not settle	PTS system, ascorbate-specific IIC component
K00867	-5.34216	not settle	type I pantothenate kinase [EC:2.7.1.33]
K16868	-5.34921	not settle	tellurite methyltransferase [EC:2.1.1.265]
K14982	-5.39239	not settle	two-component system, OmpR family, sensor histidine kinase CiaH [EC:2.7.13.3]
K07146	-5.40229	not settle	UPF0176 protein
K06929	-5.50106	not settle	uncharacterized protein
K00841	-5.55142	not settle	aminotransferase [EC:2.6.1.-]

### Sheet: Table S5
KEGG orthology groups are differentially abundant between the stay and gone“basket” categories.
The status column correspond to KO associations with “basket” categories.
ko	effect_size	status	name
K20492	4.00516	stay	lantibiotic transport system permease protein
K20491	3.93696	stay	lantibiotic transport system permease protein
K19545	3.59393	stay	lincosamide nucleotidyltransferase A/C/D/E
K18220	3.58648	stay	ribosomal protection tetracycline resistance protein
K18214	3.44146	stay	MFS transporter, DHA3 family, tetracycline resistance protein
K06132	3.35834	stay	cardiolipin synthase C [EC:2.7.8.-]
K20490	3.31416	stay	lantibiotic transport system ATP-binding protein
K00561	3.11629	stay	rRNA (adenine-N6-)-methyltransferase
K20487	2.88744	stay	two-component system, OmpR family, lantibiotic biosynthesis sensor histidine kinase NisK/SpaK [EC:2.7.13.3]
K20488	2.87397	stay	two-component system, OmpR family, lantibiotic biosynthesis response regulator NisR/SpaR
K08744	2.55206	stay	cardiolipin synthase (CMP-forming) [EC:2.7.8.41]
K05303	2.53944	stay	macrocin O-methyltransferase
K19299	2.34092	stay	aminoglycoside 3'-phosphotransferase III [EC:2.7.1.95]
K19310	2.31138	stay	bacitracin transport system permease protein
K08217	2.25591	stay	MFS transporter, DHA3 family, macrolide efflux protein
K07469	2.20936	stay	aldehyde dehydrogenase (FAD-independent)
K05593	2.11096	stay	aminoglycoside 6-adenylyltransferase
K19157	2.04979	stay	mRNA interferase YafQ [EC:3.1.-.-]
K06937	2.04776	stay	7,8-dihydro-6-hydroxymethylpterin dimethyltransferase [EC:2.1.1.-]
K00230	-2.00498	gone	menaquinone-dependent protoporphyrinogen oxidase [EC:1.3.5.3]
K04019	-2.01864	gone	ethanolamine utilization protein EutA
K05847	-2.02104	gone	osmoprotectant transport system ATP-binding protein
K01095	-2.02681	gone	phosphatidylglycerophosphatase A [EC:3.1.3.27]
K16960	-2.05345	gone	L-cystine transport system ATP-binding protein [EC:3.6.3.-]
K02822	-2.08376	gone	PTS system, ascorbate-specific IIB component [EC:2.7.1.194]
K08352	-2.0996	gone	thiosulfate reductase / polysulfide reductase chain A
K04027	-2.10002	gone	ethanolamine utilization protein EutM
K19049	-2.10967	gone	chondroitin AC lyase [EC:4.2.2.5]
K07397	-2.13115	gone	putative redox protein
K02839	-2.14176	gone	peptide chain release factor RF-H
K06196	-2.14696	gone	cytochrome c-type biogenesis protein
K14088	-2.15107	gone	ech hydrogenase subunit C
K21672	-2.16597	gone	2,4-diaminopentanoate dehydrogenase [EC:1.4.1.12 1.4.1.26]
K13018	-2.16643	gone	UDP-2-acetamido-3-amino-2,3-dideoxy-glucuronate N-acetyltransferase [EC:2.3.1.201]
K22227	-2.17111	gone	AdoMet-dependent heme synthase [EC:1.3.98.6]
K02567	-2.18634	gone	periplasmic nitrate reductase NapA [EC:1.7.99.4]
K05939	-2.192	gone	acyl-[acyl-carrier-protein]-phospholipid O-acyltransferase / long-chain-fatty-acid--[acyl-carrier-protein] ligase [EC:2.3.1.40 6.2.1.20]
K12140	-2.25532	gone	hydrogenase-4 component E
K00172	-2.25544	gone	pyruvate ferredoxin oxidoreductase gamma subunit [EC:1.2.7.1]
K02348	-2.33364	gone	ElaA protein
K09116	-2.33421	gone	hypothetical protein
K00282	-2.34417	gone	glycine dehydrogenase subunit 1 [EC:1.4.4.2]
K08094	-2.34577	gone	6-phospho-3-hexuloisomerase [EC:5.3.1.27]
K07309	-2.39463	gone	Tat-targeted selenate reductase subunit YnfE [EC:1.97.1.9]
K06143	-2.41908	gone	inner membrane protein
K07707	-2.44341	gone	two-component system, AgrA family, response regulator AgrA
K07812	-2.44543	gone	trimethylamine-N-oxide reductase (cytochrome c) 2
K04026	-2.54501	gone	ethanolamine utilization protein EutL
K10120	-2.54591	gone	putative sugar transport system substrate-binding protein
K03475	-2.57963	gone	PTS system, ascorbate-specific IIC component
K00380	-2.59259	gone	sulfite reductase (NADPH) flavoprotein alpha-component [EC:1.8.1.2]
K09767	-2.67005	gone	hypothetical protein
K01066	-2.67127	gone	esterase / lipase
K01118	-2.69003	gone	FMN-dependent NADH-azoreductase
K02821	-2.73263	gone	PTS system, ascorbate-specific IIA component [EC:2.7.1.194]
K21498	-2.73974	gone	antitoxin HigA-1
K03533	-2.74454	gone	TorA specific chaperone
K07308	-2.76024	gone	anaerobic dimethyl sulfoxide reductase subunit C (DMSO reductase anchor subunit)
K03476	-2.80188	gone	L-ascorbate 6-phosphate lactonase [EC:3.1.1.-]
K02195	-2.83769	gone	heme exporter protein C
K03089	-2.84213	gone	RNA polymerase sigma-32 factor
K06181	-2.92252	gone	ribosomal large subunit pseudouridine synthase E
K02194	-2.93738	gone	heme exporter protein B
K14591	-2.95724	gone	protein AroM
K14090	-2.99151	gone	ech hydrogenase subunit E
K08297	-2.99532	gone	crotonobetainyl-CoA dehydrogenase
K00968	-3.00138	gone	choline-phosphate cytidylyltransferase [EC:2.7.7.15]
K00355	-3.04276	gone	NAD(P)H dehydrogenase (quinone) [EC:1.6.5.2]
K08299	-3.05392	gone	carnitinyl-CoA dehydratase
K02198	-3.11846	gone	cytochrome c-type biogenesis protein CcmF
K03758	-3.15099	gone	arginine:ornithine antiporter
K03817	-3.15897	gone	ribosomal-protein-serine acetyltransferase
K06897	-3.20742	gone	7,8-dihydropterin-6-yl-methyl-4-(beta-D-ribofuranosyl)-aminobenzene 5'-phosphate synthase [EC:2.5.1.105]
K00632	-3.26266	gone	acetyl-CoA acyltransferase [EC:2.3.1.16]
K12941	-3.26831	gone	aminobenzoyl-glutamate utilization protein B
K02193	-3.34409	gone	heme exporter protein A [EC:3.6.3.41]
K05568	-3.41914	gone	multicomponent Na+:H+ antiporter subunit D
K03709	-3.51977	gone	DtxR family transcriptional regulator, Mn-dependent transcriptional
K03736	-3.54287	gone	ethanolamine ammonia-lyase small subunit [EC:4.3.1.7]
K03735	-3.7242	gone	ethanolamine ammonia-lyase large subunit [EC:4.3.1.7]
K00364	-3.73317	gone	GMP reductase [EC:1.7.1.7]
K05781	-4.04585	gone	putative phosphonate transport system ATP-binding protein
K08298	-4.11248	gone	crotonobetainyl-CoA:carnitine CoA-transferase
K11179	-4.36451	gone	tRNA 2-thiouridine synthesizing protein E [EC:2.8.1.-]
K04045	-4.56727	gone	molecular chaperone HscC
K07305	-4.58022	gone	peptide-methionine (R)-S-oxide reductase
K14682	-4.9151	gone	amino-acid N-acetyltransferase [EC:2.3.1.1]
